# Recurrent fusions in *PLAGL1* define a distinct subset of pediatric-type supratentorial ependymoma

**DOI:** 10.1101/2021.04.23.441059

**Authors:** Philipp Sievers, Sophie C. Henneken, Christina Blume, Martin Sill, Daniel Schrimpf, Damian Stichel, Konstantin Okonechnikov, David E. Reuss, Julia Benzel, Kendra Maaß, Marcel Kool, Dominik Sturm, Patricia Kohlhof-Meinecke, Ofelia Cruz, Mariona Suñol, Cinzia Lavarino, Viktoria Ruf, Henning B. Boldt, Mélanie Pagès, Celso Pouget, Leonille Schweizer, Mariëtte E. G. Kranendonk, Noreen Akhtar, Ulrich Schüller, Wolf C. Mueller, Hildegard Dohmen, Till Acker, Patrick N. Harter, Christian Mawrin, Rudi Beschorner, Sebastian Brandner, Matija Snuderl, Zied Abdullaev, Kenneth Aldape, Mark R. Gilbert, Terri S. Armstrong, David W. Ellison, David Capper, Koichi Ichimura, Guido Reifenberger, Richard G. Grundy, Nada Jabado, Lenka Krskova, Michal Zapotocky, Ales Vicha, Pascale Varlet, Pieter Wesseling, Stefan Rutkowski, Andrey Korshunov, Wolfgang Wick, Stefan M. Pfister, David T. W. Jones, Andreas von Deimling, Kristian W. Pajtler, Felix Sahm

## Abstract

Ependymomas encompass a heterogeneous group of central nervous system (CNS) neoplasms that occur along the entire neuroaxis. In recent years, extensive (epi-)genomic profiling efforts have identified several molecular groups of ependymoma that are characterized by distinct molecular alterations and/or patterns. Based on unsupervised visualization of a large cohort of genome-wide DNA methylation data, we identified a highly distinct group of pediatric-type tumors (n = 40) forming a cluster separate from all established CNS tumor types, of which a high proportion were histopathologically diagnosed as ependymoma. RNA sequencing revealed recurrent fusions involving the *pleomorphic adenoma gene-like 1* (*PLAGL1*) gene in 19 of 20 of the samples analyzed, with the most common fusion being *EWSR1:PLAGL1* (n = 13). Five tumors showed a *PLAGL1:FOXO1* fusion and one a *PLAGL1:EP300* fusion. High transcript levels of *PLAGL1* were noted in these tumors, with concurrent overexpression of the imprinted genes *H19* and *IGF2*, which are regulated by PLAGL1. Histopathological review of cases with sufficient material (n = 16) demonstrated a broad morphological spectrum of largely ependymoma-like tumors. Immunohistochemically, tumors were GFAP-positive and OLIG2- and SOX10-negative. In 3/16 of the cases, a dot-like positivity for EMA was detected. Consistent with other fusion-positive ependymal groups, all tumors in our series were located in the supratentorial compartment. Median age of the patients at the time of diagnosis was 6.2 years. Analysis of time to progression or recurrence revealed survival times comparable to those of patients with *ZFTA:RELA*-fused ependymoma. In summary, our findings suggest the existence of a novel group of supratentorial ependymomas that are characterized by recurrent *PLAGL1* fusions and enriched for pediatric patients.
