## Supplementary material for "Recurrent fusions in *PLAGL1* define a distinct subset of pediatric-type supratentorial ependymoma": Suppl. Tables

### Sheet: Table S1 overview
Supplementary Table 1 - Clinicopathological characteristics of the cohort
Case #	Sex	Age at diagnosis (years)	Initial diagnosis	Location	RNAseq	Gene fusion	DNAseq	Mutation	Relevant copy number alterations
1	F	N/A	Ependymoma	parieto-occipital	YES	EWSR1:PLAGL1	YES	-	-
2	F	6	Ganglioglioma (anaplastic)	occipital	YES	EWSR1:PLAGL1	YES	-	-
3	F	1	N/A	parietal	YES	EWSR1:PLAGL1	YES	-	6q, 22q
4	M	2	Ependymoma	fronto-temporo-parietal	YES	EWSR1:PLAGL1	YES	TERT promoter C228T	6q, 22q
5	M	7	Ependymoma	frontal	YES	EWSR1:PLAGL1	YES	-	22q
6	M	6	Ependymoma	central region	YES	EWSR1:PLAGL1	YES	-	6q, 22q
7	M	2	LGG	thalamic	YES	EWSR1:PLAGL1	YES	-	6q, 22q
8	F	N/A	LGG	pre-central	YES	EWSR1:PLAGL1	YES	-	6q, 22q
9	M	6	GNT NEC	post-central	YES	EWSR1:PLAGL1	YES	-	6q, 22q
10	F	7	Ependymoma	parietal	YES	EWSR1:PLAGL1	YES	-	6q, 22q
11	F	1	GBM	hemispheric	YES	EWSR1:PLAGL1	YES	-	-
12	F	9	CNS embryonal tumor NOS	frontal	YES	EWSR1:PLAGL1	YES	TERT promoter C228T	22q, CDKN2A/B homozygous deletion
13	F	1.5	Ependymoma	hemispheric	YES	EWSR1:PLAGL1	YES	-	6q, 22q
14	M	16	Ependymoma	frontal	YES	PLAGL1:FOXO1	YES	-	-
15	M	0	CNS embryonal tumor NOS	parietal	YES	PLAGL1:FOXO1	YES	-	-
16	F	30	Ependymoma	central	YES	PLAGL1:FOXO1	YES	-	-
17	M	5	LGG with ependymal features	temporal	YES	PLAGL1:FOXO1	N/A	N/A	6q
18	M	1	NET NOS	lateral ventricle	YES	PLAGL1:FOXO1	YES	-	-
19	M	4	PNET	frontal	YES	PLAGL1:EP300	N/A	N/A	-
20	F	3	Ependymoma	parieto-temporal	YES	-	YES	-	6q, 22q
21	M	2	Ependymoma	parietal	N/A	N/A	N/A	N/A	-
22	F	N/A	Ependymoma	N/A	N/A	N/A	N/A	N/A	-
23	M	N/A	Ependymoma	N/A	N/A	N/A	N/A	N/A	-
24	F	1	Ependymoma	parieto-occipital	N/A	N/A	N/A	N/A	-
25	M	N/A	Ependymoma	N/A	N/A	N/A	N/A	N/A	6q, 22q
26	F	N/A	N/A	N/A	N/A	N/A	N/A	N/A	6q, 22q
27	F	N/A	N/A	N/A	N/A	N/A	N/A	N/A	6q, 22q
28	M	8	Ependymoma	frontal	N/A	N/A	N/A	N/A	6q, 22q
29	M	N/A	N/A	N/A	N/A	N/A	N/A	N/A	-
30	M	N/A	Ependymoma	N/A	N/A	N/A	N/A	N/A	-
31	F	N/A	N/A	N/A	N/A	N/A	N/A	N/A	-
32	M	N/A	Ependymoma	N/A	N/A	N/A	N/A	N/A	-
33	M	N/A	Ependymoma	N/A	N/A	N/A	N/A	N/A	6q, 22q
34	M	22	Ependymoma	occipital	N/A	N/A	N/A	N/A	6q, 13q
35	F	0.6	PNET	fronto-temporal	N/A	N/A	N/A	N/A	6q, 22q
36	M	5	GNT	parieto-frontal	N/A	N/A	N/A	N/A	6q, 22q
37	M	N/A	N/A	N/A	N/A	N/A	N/A	N/A	-
38	F	N/A	N/A	N/A	N/A	N/A	N/A	N/A	6q, 22q
39	M	9	NET NOS	frontal	N/A	N/A	N/A	N/A	22q
40	F	N/A	N/A	N/A	N/A	N/A	N/A	N/A	22q
Abbreviations: M, male; F, female; N/A, data not available; LGG, low-grade glioma; GNT, glioneuronal tumor; NEC, not elsewhere classified; GBM, glioblastoma; NOS, not otherwise specified; NET, neuroepithelial tumor; PNET, primitive neuroectodermal tumor.

### Sheet: Table S2 HPHD gene list
Supplementary Table 2 - List of the 130 genes targeted for sequencing on the NPHD CNS Tumor Panel
ABL1
ACVR1
AKT1
AKT2
AKT3
ALK
APC
ARID1A
ARID1B
ARID2
ATM
ATR
ATRX
BCOR
BRAF
BRCA1
BRCA2
BRPF1
BRPF3
C11ORF95
CCND1
CCND2
CDH1
CDK4
CDK6
CDKN2A
CDKN2B
CDKN2C
CHEK2
CHEK2
CIC
CREBBP
CSF1R
CTNNB1
D2HGDH
DAXX
DDX3X
DICER1
EGFR
EZH2
FBXW7
FGFR1
FGFR2
FGFR3
FGFR4
FLT3
FOXO3
FUBP1
GABRA6
GNA11
GNAQ
GNAS
H2AFX
H3F3A
HDAC2
HIST1H3B
HIST1H3C
HNF1A
HRAS
IDH1
IDH2
IDO2
JAK2
JAK3
KDM6A
KDR
KIAA0182
KIT
KLF4
KLK1
KRAS
LDB1
LZTR1
MDM2
MDM4
MET
MGMT
MLH1
MLL2
MPL
MRE11A
MSH2
MSH6
MYB
MYBL1
MYC
MYCN
MYL1
NBN
NDRG2
NF1
NF2
NOTCH1
NOTCH2
NRAS
NTRK2
PCDH8
PDGFRA
PIK3C2G
PIK3CA
PIK3R1
PPM1D
PRKAR1A
PTCH1
PTCH2
PTEN
PTPN11
Rad50
RAF1
RB1
RET
SETD2
SMAD4
SMARCA2
SMARCA4
SMARCB1
SMARCD1
SMARCD2
SMARCE1
SMO
STAG2
SUFU
TBR1
TCF4
TERT
TP53
TRAF7
TSC1
TSC2
VHL

### Sheet: Table S3 histologic features
Supplementary Table 3 - Histopathological features of the tumors
Case #	Cellularity	Cell morphology	Oligodendroglial-like perinuclear halos	Microcysts	Perivascular pseudorosettes	Calcifications	Necrosis	Mitotic figures per 10 HPF	GFAP	OLIG2	SOX10	EMA
1	moderate-high	monomorphic, round-oval nuclei, speckled nuclear chromatin, prominent nucleoli, fibralary background	present	present	present	absent	absent	1	positive	negative	negative	negative
2	moderate	monomorphic, round-oval nuclei, speckled nuclear chromatin, prominent nucleoli	present	present	absent	absent	absent	2	positive	negative	negative	negative
3	moderate-high	monomorphic, round-oval nuclei, speckled nuclear chromatin, prominent nucleoli	present	present	absent	present	absent	1	positive	negative	negative	negative
4	moderate-high	monomorphic, round-oval nuclei, speckled nuclear chromatin, prominent nucleoli	absent	present	present	absent	absent	2	positive	negative	negative	negative
5	moderate-high	monomorphic, round-oval nuclei, speckled nuclear chromatin, prominent nucleoli	absent	present	present	absent	absent	1	positive	negative	negative	dot-like positive
6	high	slighlty pleomorphic, speckled nuclear chromatin, prominent nucleioli	absent	present	present	present	absent	4	positive	negative	negative	negative
7	moderate	monomorphic, round-oval nuclei, speckled nuclear chromatin, prominent nucleoli	absent	present	absent	absent	absent	0	positive	negative	negative	dot-like positive
8	moderate	monomorphic, round-oval nuclei, speckled nuclear chromatin, prominent nucleoli	absent	present	present	absent	absent	1	positive	negative	negative	negative
9	moderate	monomorphic, round-oval nuclei, speckled nuclear chromatin, prominent nucleioli, vacuolated cells, finely fibralary background	present	present	absent	absent	absent	0	positive	negative	negative	negative
10	moderate-high	monomorphic, round-oval nuclei, speckled nuclear chromatin, prominent nucleoli, fibrallary background	absent	absent	present	absent	absent	1	positive	negative	negative	negative
13	moderate-high	slightly pleomorphic, speckled nuclear chromatin, prominent nucleioli, fibralary background	absent	absent	absent	absent	absent	2	positive	negative	negative	negative
14	moderate	monomorphic, round-oval nuclei, speckled nuclear chromatin, prominent nucleioli	absent	present	present	absent	absent	0	positive	negative	negative	negative
16	moderate	monomorphic, round-oval nuclei, speckled nuclear chromatin, prominent nucleioli	absent	present	present	absent	absent	0	positive	negative	negative	negative
17	moderate-high	monomorphic, round-oval nuclei, speckled nuclear chromatin, prominent nucleioli	absent	present	present	absent	absent	1	positive	negative	negative	dot-like positive
18	moderate	monomorphic, round-oval nuclei, speckled nuclear chromatin, prominent nucleioli	absent	present	absent	absent	absent	0	positive	negative	negative	negative
20	high	slightly pleomorphic, fibralary background	absent	present	absent	absent	absent	4-6	positive	negative	negative	negative
Abbreviations: HPF, high power field; GFAP, glial fibrillary acid protein; Olig2, oligodendrocyte lineage transcription factor 2; SOX10, Sry-related HMG-BOX gene 10; EMA, epithelial membrane antigen.
